# Terminal Modification, Sequence, and Length Determine Small RNA Stability in Animals

**DOI:** 10.1101/2020.09.08.287979

**Authors:** Ildar Gainetdinov, Cansu Colpan, Katharine Cecchini, Paul Albosta, Karina Jouravleva, Joel Vega-Badillo, Yongjin Lee, Deniz M. Özata, Phillip D. Zamore

## Abstract

In animals, piRNAs, siRNAs, and miRNAs silence transposons, fight viral infections, and regulate gene expression. piRNA biogenesis concludes with 3′ terminal trimming and 2′-*O*-methylation. Both trimming and methylation influence piRNA stability. Here, we report that trimming and methylation protect mouse piRNAs from different decay mechanisms. In the absence of 2′-*O*-methylation, mouse piRNAs with extensive complementarity to long RNAs become unstable. In flies, 2′-*O*-methylation similarly protects both piRNAs and siRNAs from complementarity-dependent destabilization. Animal miRNAs are unmethylated, and complementarity-dependent destabilization helps explain differences in miRNA decay rates in both mice and flies. In contrast, trimming protects mouse piRNAs from a separate degradation pathway unaffected by target complementarity but sensitive to the 3′ terminal, untrimmed sequence. Because distinct sets of mouse piRNAs are protected by each of these mechanisms, loss of both trimming and 2′-*O*-methylation causes the piRNA pathway to collapse, demonstrating that these two small RNA modifications collaborate to stabilize piRNAs.

**Highlights:**

- 2′-*O*-methylation protects mouse and fly piRNAs from complementarity-dependent decay
- 2′-*O*-methylation protects fly siRNAs with extensive complementarity to long RNAs
- Complementarity to long RNAs predicts the half-life of fly and mouse miRNAs
- Mouse pre-piRNA decay reflects both pre-piRNA sequence and PIWI protein identity
