## Supplementary material for "Terminal Modification, Sequence, and Length Determine Small RNA Stability in Animals": Table S2

### Sheet: Pnldc1 em1
Table S2. mRNAs whose Derepression in Pnldc1em1/em1 Mice can be Explained by the Reduced Cleavage by Destabilized piRNAs, Related to Figure 5. Data are for the intersection of datasets from two biological samples.
piRNA cluster	piRNA sequence (100 nt downstream of the piRNA 5' end in the genomic sequence)	piRNA steady-state abundance in C57BL/6 primary spermatocytes (molecules per cell) 1 molecule in a primary spermatocyte corresponds to ~1 pM	Fraction remainingin Pnldc1em1/em1 primary spermatocytes	Cleavage site coordinates in mm10	Cleavage site located in transposon or simple repeat (subfamily)	Cleaveage site genome strand	Steady-state abundance change of 3' cleavage products; log2 (Pnldc1em1/em1 / C57BL/6) in primary spermatocytes	3' cleavage product steady-state abundance in primary spermatocytes in parts per million: C57BL/6, Pnldc1em1/em1	Gene (ensemble release 92)	Gene type	Gene name	Steady-state transcript abundance in C57BL/6 primary spermatocytes (molecules per cell) rep1	Steady-state transcript abundance in C57BL/6 primary spermatocytes (molecules per cell) rep2	Steady-state transcript abundance in C57BL/6 primary spermatocytes (molecules per cell) rep3	Change in steady-state transcript abundance in primary spermatocytes log2(Pnldc1em1/em1 / C57BL/6)	padj for the change in steady-state transcript abundance in primary spermatocytes	Change in steady-state transcript abundance in secondary spermatocytes log2(Pnldc1em1/em1 / C57BL/6)	padj for the change in steady-state transcript abundance in secondary spermatocytes	Change in steady-state transcript abundance in round spermatids log2(Pnldc1em1/em1 / C57BL/6)	padj for the change in steady-state transcript abundance in round spermatids	Gene Description
7-qD1-9417	ACTGATGAACATGGGAGTCAGCAATCAAAGATGTGTTATTCCTCCTTATTCTATTTCCATGCATATTCATGCTACATTTTCTCAGTGTGCAAAAAGGATA	332.434	0.0072797	chr5:90238955-90238956	.	−	−inf	0.349304, 0	ENSMUSG00000055204	protein_coding	Ankrd17	68.742	71.5611	75.2154	0.601186	0.0180013	1.26703	3.3204e-36	1.85813	4.17322e-25	ankyrin repeat domain 17
9-qC-31469	GCTGTTCCAAAGGATGGGATGCATGAGGTAGCAAATACGATGACGGCCATGGTCTGCCCAGATGATGGGGACTATTGCTAATGCTACCAAGAGGAAGAGG	893.81	0.347919	chr4:155715487-155715488	.	+	−4.02646	0.582174, 0.0357247	ENSMUSG00000029038	protein_coding	Ssu72	36.9246	31.7049	48.7842	0.428169	0.240208	1.99064	4.17121e-10	2.55651	9.23056e-05	Ssu72 RNA polymerase II CTD phosphatase homolog (yeast)
7-qD2-24830	TAAGACAAACTTGTGAACATGGGTGTATCTACCATACACAGGTTGGCTCTCCCCAGAATACCCTGCCAAACCCTTCCTCAAAATCAAATTACTAATCCAC	290.619	0.637025	chr11:72714409-72714410	.	+	−1.18995	0.815043, 0.357247	ENSMUSG00000020790	protein_coding	Ankfy1	20.1636	18.2208	22.6557	0.839603	0.00575247	0.969667	0.00247873	1.43214	0.0237767	ankyrin repeat and FYVE domain containing 1
18-qE1-36451	TACCAACTGAGCTACATCCCTACCTCCTACCCAAGATACTTTAACCTTAGATATTATAAATCTTCAGCTATAGAAAAGTTCCATATGAATCTTTGGAAAA	1229.37	0.174212	chr2:32306752-32306753	ID_B1	+	−1.3826	2.32869, 0.893117	ENSMUSG00000002546	protein_coding	Golga2	96.36	104.666	114.337	1.05834	0.000400509	1.65982	8.80833e-46	1.67822	4.54865e-24	golgi autoantigen, golgin subfamily a, 2
4-qD2.2-2182	TAGACTGGTTTTAGGACATTTGGTTATGTTTTTTTGTTTTTAGGAAACGGAACTCTCAGTGAGCAGCTTATAGATTTGGCAAAACATGTTTCCTACACTG	405.611	0.116344	chr15:73106615-73106616	.	−	−1.54887	4.59917, 1.57189	ENSMUSG00000036698	protein_coding	Ago2	41.4303	50.7324	51.1329	0.269721	0.330341	0.532599	0.00190853	0.955128	0.00216494	argonaute RISC catalytic subunit 2
NA	TCAGAAGAAAAACGATTGTCATCCCAAAGCACGTGGTAGTGGGAAGGACGGCTTGTCCCCTGGAAGAGATTAGAGGGCCAAGAAAGACGCACCATAAGAC	840.495	0.051827	chr15:73107314-73107315	.	−	−1.82001	3.78413, 1.07174	ENSMUSG00000036698	protein_coding	Ago2	41.4303	50.7324	51.1329	0.269721	0.330341	0.532599	0.00190853	0.955128	0.00216494	argonaute RISC catalytic subunit 2
7-qD1-9417	TCCATTTCTGAGCTGCTCCCAAGAGAGACCATTTTAATCAACTGCTTGGTACATGATGCTAAAACTGGAATGTCCCATTAGTATAGAATGAAGGATAACC	67.9503	0.071229	chr12:111985018-111985019	.	+	−2.91398	2.15404, 0.285797	ENSMUSG00000054003	protein_coding	Tdrd9	208.886	208.621	227.893	0.126792	0.644472	0.200627	0.0622715	0.642281	0.000321623	tudor domain containing 9
4-qD2.2-2182	TCTTTAAGCAGAGATTGTATGGGGTCTGTGGTGTGGTCCTCTGCAAGTTCTTCATCTAGACGCACTGTGTGGCCATCCCCAGCACTGTGTCTCCCACACT	121.265	0.229498	chr15:73119394-73119395	.	−	−inf	0.349304, 0	ENSMUSG00000036698	protein_coding	Ago2	41.4303	50.7324	51.1329	0.269721	0.330341	0.532599	0.00190853	0.955128	0.00216494	argonaute RISC catalytic subunit 2
4-qC5-17839	TGATATGGAACGTTCCTGCTCTTTGGTGGCTTAAAGTTCGTAGAAACTAGAAATCCAGGTTTCCAATCTCTTGCCTCCACCTTACTGCCATGAGGAGGCT	70.0411	0.172757	chr1:39370958-39370959	.	+	−3.86207	13.5064, 0.928841	ENSMUSG00000073702	protein_coding	Rpl31	225.601	202.763	222.887	0.0257187	0.942141	0.425822	0.00377167	0.193653	0.632649	n/a
18-qE1-36451	TGCTTTGAATACTCATTTTCCAGGAAGCTGGAAAGAAAGAACAACTGGGAAATCATGTCATGTTAAGCTGGAAACTTTGCCATTTATTTTTAGTCTTTGT	57.4966	0.273583	chr5:123819901-123819902	.	+	−inf	0.640391, 0	ENSMUSG00000029414	protein_coding	Kntc1	51.7803	42.1179	58.5843	0.461086	0.127523	0.443178	0.00031253	1.25344	2.47564e-06	kinetochore associated 1
6-qD1-2831	TGGGATTAAAGGCACCACAGCAGGATCTTATAGAGGCATTTTCTCTTGAGGTTTCCTCCTCTCAGATGACTCTAGCTTGTGTCAAGTTGACATAAAACTA	51.2241	0.51968	chr4:62423955-62423956	B1_Mus1	+	−3.02646	1.45543, 0.178623	ENSMUSG00000066148	protein_coding	Prpf4	21.2772	22.6472	29.0127	0.229988	0.473623	0.518267	0.00103806	0.224316	0.528831	pre-mRNA processing factor 4
6-qD1-2831	TGGGATTAAAGGCACCACAGCAGGATCTTATAGAGGCATTTTCTCTTGAGGTTTCCTCCTCTCAGATGACTCTAGCTTGTGTCAAGTTGACATAAAACTA	51.2241	0.51968	chr8:111155434-111155435	B1_Mus1	−	−4.40497	0.756826, 0.0357247	ENSMUSG00000003316	protein_coding	Glg1	24.8101	21.509	21.7652	1.23356	2.85835e-06	0.60662	0.00283972	0.874378	0.0278612	golgi apparatus protein 1
6-qD1-2831	TGGGATTAAAGGCACCACAGCAGGATCTTATAGAGGCATTTTCTCTTGAGGTTTCCTCCTCTCAGATGACTCTAGCTTGTGTCAAGTTGACATAAAACTA	51.2241	0.51968	chr8:117212873-117212874	B1_Mus2	+	−1.40497	1.51365, 0.571595	ENSMUSG00000052557	protein_coding	Gan	25.9254	26.8513	26.7434	0.228395	0.415616	0.816649	1.20779e-11	1.50276	1.0196e-07	giant axonal neuropathy
9-qC-31469	TGGGATTAAAGGTGTGTATCAAAAAGCCAGCCCACCCCCTTTTTAGAAGCTTTCTCTCCCCTCCAGTATTCTCTTTTGTGAGTCATGTGATGGTCCTTGA	815.405	0.0089036	chr11:60786485-60786486	B1_Mur1	+	−2.17401	4.19165, 0.928841	ENSMUSG00000049323	protein_coding	Smcr8	25.0482	26.8967	29.3174	0.663911	0.00726398	0.74438	1.7481e-08	0.841454	0.00254715	Smith-Magenis syndrome chromosome region, candidate 8 homolog (human)
9-qC-31469	TGGGATTAAAGGTGTGTATCAAAAAGCCAGCCCACCCCCTTTTTAGAAGCTTTCTCTCCCCTCCAGTATTCTCTTTTGTGAGTCATGTGATGGTCCTTGA	815.405	0.0089036	chr19:46701688-46701689	B1_Mus2	+	−3.40497	0.756826, 0.0714493	ENSMUSG00000062376	protein_coding	Borcs7	9.63798	11.8519	15.9753	0.640909	0.0826033	1.16775	0.00069638	0.866295	0.315763	BLOC-1 related complex subunit 7
9-qC-31469	TGGGATTAAAGGTGTGTATCAAAAAGCCAGCCCACCCCCTTTTTAGAAGCTTTCTCTCCCCTCCAGTATTCTCTTTTGTGAGTCATGTGATGGTCCTTGA	815.405	0.0089036	chr6:148233970-148233971	B1_Mus1	−	−3.28949	0.349304, 0.0357247	ENSMUSG00000030306	protein_coding	Tmtc1	11.6453	10.2547	10.6097	0.315105	0.285305	0.612802	0.0110402	0.877729	0.0886181	transmembrane and tetratricopeptide repeat containing 1
6-qC3-6258	TGGGATTACAGGTGTGCACAACTTTCCTGCTTTATTTTTATTATTATCATCATCATCATTATTGATACTTGGGTTCTGGGCCTACAGTTCAGGTCCTCAC	332.434	0.025479	chr19:56868953-56868954	PB1D10	+	−3.18692	5.53065, 0.607319	ENSMUSG00000025081	protein_coding	Tdrd1	222.776	226.7	299.346	1.46891	1.8326e-08	3.23253	1.74284e-238	3.67744	4.80639e-95	tudor domain containing 1
18-qE1-36451	TGTCTTTTCTCTCAGGATAGGTATAAGCAAAAAATACGTGATCGGCCCACGTCCAAAGAAAGACGCTTTTGGCAGCAGGCATTTCCCTCCCCCCTGCTGC	123.356	0.33351	chr17:56601260-56601261	.	+	−1.51188	0.407522, 0.142899	ENSMUSG00000071054	protein_coding	Safb	207.557	246.142	294.767	0.0530341	0.880426	0.401002	0.0373496	0.45348	0.0587482	scaffold attachment factor
5-qF-14508	TGTGATTAAAGGCGTGCACTACCATGCTGGGATTTAGGTCTTTCTTTACCTGGAACTTGCTCTATACCAGGCTTGTCTTGAACTCAAAAGATCTGCTTGC	864.538	0.0517855	chr3:89429107-89429108	B1_Mm	+	−3.51188	1.63009, 0.142899	ENSMUSG00000042626	protein_coding	Shc1	26.482	29.1857	33.0204	0.675583	0.0206042	0.564565	0.0084499	0.566336	0.338097	src homology 2 domain-containing transforming protein C1
17-qA3.3-27363	TGTTTGCTGAGCATTTTCTCTACTGGGTGAAAGTCCAGACGGAGGGAGGGAGACAATCTCGTGCGTGCGCATGCACATGCGTGCCACTACGATTTGGTAT	116.038	0.302403	chr1:71047695-71047696	.	−	−3.34838	1.45543, 0.142899	ENSMUSG00000026196	protein_coding	Bard1	19.8688	23.9601	27.6369	0.302535	0.367919	0.859001	0.000655801	1.34366	0.0130907	BRCA1 associated RING domain 1
6-qF3-28913	TGTTTTGTTTTGTTTTTGCAGAGAAATGGGTTCTTGCTTCAATGCACCTGAACCACTGAGTTTGGAGTTCTTTACCAAAGACCATCTATCCACAACAGCC	106.63	0.363129	chr6:84619040-84619041	(TTTTG)n	−	−1.2191	0.582174, 0.250073	ENSMUSG00000033769	protein_coding	Exoc6b	32.7087	30.9762	36.0957	0.268788	0.401611	0.377749	0.0218108	0.971826	0.000508942	exocyst complex component 6B
12-qE-7089	TGTTTTGTTTTGTTTTTGTAATTCTAACATGGACTTGTCAAGCTTTTGCAGTCGTCCATACATCTTTGCATTATTTTCACACAGCCTGTATTAGGTTCAT	75.2681	0.144684	chr6:84619040-84619041	(TTTTG)n	−	−1.2191	0.582174, 0.250073	ENSMUSG00000033769	protein_coding	Exoc6b	32.7087	30.9762	36.0957	0.268788	0.401611	0.377749	0.0218108	0.971826	0.000508942	exocyst complex component 6B
2-qE1-35981	TTATTTTCTTCTTTTGTTTTCTTTCACCAGCAGCCCCATACTCAGGGGGTTGCCGACTTCCCAACCAGCCTTCTGGCCCTCACTCTCCAATCTGCTCAGT	66.905	0.307453	chr5:41820880-41820881	.	−	−2.28949	0.349304, 0.0714493	ENSMUSG00000061755	protein_coding	Bod1l	28.2405	22.7935	25.4859	0.308572	0.309239	0.339646	0.0397557	0.830478	0.00469852	biorientation of chromosomes in cell division 1-like
5-qG3-23659	TTCATCTTCATCAATTTTTCTGTCTTCAACCTCCTGCTACTTCTTAGAAGCTGTATACAGCTCTCGCTCTGACATCCCCCAACTGTGAGCTGCAAAGACA	1316.14	0.211452	chr4:46471429-46471430	(ATG)n	+	−1.53742	3.31839, 1.14319	ENSMUSG00000028333	protein_coding	Anp32b	51.3702	41.556	54.3171	0.461847	0.227201	1.27689	5.23642e-06	0.772954	0.344492	acidic (leucine-rich) nuclear phosphoprotein 32 family, member B
2-qE1-35981	TTCCTTCTGATTTCACTATGAGCTGACACAACACAGGGCAGTTATTTTATTCTTTAGGGATAGAAGGGCCTTGGTGGGTGTGTTAGGTGGATAAAAATCC	337.661	0.229345	chr15:103205562-103205563	.	−	−inf	0.407522, 0	ENSMUSG00000009575	protein_coding	Cbx5	87.7956	113.838	125.317	0.635497	0.0299696	0.495102	0.000622182	0.620381	0.0188304	chromobox 5
17-qE1.1-7037	TTCTCAATTAGTGATTGAGGTGGATAGGAAGGGGGAAGCCCACTGTCGTGCTGCTCCTGGGCAGGTGGTCCCGGGTTCTATAAGAAAGTAGGCTAAGCAG	323.026	0.0149835	chr3:40702933-40702934	MTA_Mm	+	−inf	0.640391, 0	ENSMUSG00000060798	protein_coding	Intu	6.14703	6.60834	7.75872	0.571764	0.0910426	0.642179	0.0296346	0.863536	0.0849565	inturned planar cell polarity protein
NA	TTGAGTTAGTTGCTTAGTGTGATAGGTTTCCTCTTTCAAATTTGTCTTAAAAATATATTCAATGTTCTGTTTTCAAAAGAACAAAACCAAAAATATTCAG	111.856	0.118993	chr6:83543532-83543533	.	−	−1.42699	3.84235, 1.42899	ENSMUSG00000006906	protein_coding	Stambp	132.338	123.104	156.885	1.89434	3.2681e-13	0.918676	2.66136e-07	1.23719	0.000186087	STAM binding protein
9-qA5.3-1495	TTTAATCTCAGCACCGTGGAGGCAGAGGCAGGCAGATCTCTGTGAGTTCAAGGTCAGACAGAGTTCCAGGACAGACAGAGCTACACCGAGAAAATAAAAA	121.265	0.059869	chr2:154537434-154537435	B1_Mus1	+	−4.28949	0.698608, 0.0357247	ENSMUSG00000038533	protein_coding	Cbfa2t2	36.3045	39.5868	45.4191	0.72529	0.00912385	0.610401	0.00126646	1.20876	0.0101067	core-binding factor, runt domain, alpha subunit 2, translocated to, 2 (human)
9-qA5.3-1495	TTTAATCTCAGCACCGTGGAGGCAGAGGCAGGCAGATCTCTGTGAGTTCAAGGTCAGACAGAGTTCCAGGACAGACAGAGCTACACCGAGAAAATAAAAA	121.265	0.059869	chr5:25690416-25690417	B1_Mus1	−	−1.00938	1.22256, 0.607319	ENSMUSG00000028933	protein_coding	Xrcc2	45.6555	40.9485	37.8564	0.760768	0.00223744	0.715842	0.00080057	0.641352	0.16577	X-ray repair complementing defective repair in Chinese hamster cells 2
17-qA3.3-26735	TTTGTTGAATGGATGAATGGGTGGATGACACCGGATGGAGCACTTGGGCAGGTGGGGCACAGGAGGGACAGGCCTGGATCAAACCTCCTTGATTCGTATC	2014.47	0.314144	chr4:108244751-108244752	.	−	−4.25912	5.47243, 0.285797	ENSMUSG00000034636	protein_coding	Zyg11b	8.15028	10.6827	10.611	0.799713	0.00510903	1.70294	2.06386e-10	2.49573	3.29703e-05	zyg-ll family member B, cell cycle regulator
NA, not applicable

### Sheet: Henmt1 em1
Table S2. mRNAs whose Derepression in Henmt1em1/em1 Mice can be Explained by the Reduced Cleavage by Destabilized piRNAs, Related to Figure 5. Data are for the intersection of datasets from two biological samples.
piRNA cluster	piRNA sequence (100 nt downstream of the piRNA 5' end in the genomic sequence)	piRNA steady-state abundance in C57BL/6 primary spermatocytes (molecules per cell); 1 molecule in a primary spermatocyte corresponds to ~1 pM	Fraction remaining in Henmt1 em1 primary spermatocytes	Cleavage site coordinates in mm10	Cleavage site located in transposon or simple repeat (subfamily)	Cleaveage site genome strand	Steady-state abundance change of 3' cleavage products; log2 of Henmt1em1/em1 / C57BL/6 in primary spermatocytes	3' cleavage product steady-state abundance in primary spermatocytes in parts per million: C57BL/6, Henmt1em1/em1	Gene (ensemble release 92)	Gene type	Gene name	Steady-state transcript abundance in C57BL/6 primary spermatocytes (molecules per cell) rep1	Steady-state transcript abundance in C57BL/6 primary spermatocytes (molecules per cell) rep2	Steady-state transcript abundance in C57BL/6 primary spermatocytes (molecules per cell) rep3	Steady-state transcript abundance change in primary spermatocytes; log2 of Henmt1em1/em1 / C57BL/6	padj-value for the steady-state transcript abundance change in primary spermatocytes	Steady-state transcript abundance change in secondary spermatocytes; log2 of Henmt1em1/em1 / C57BL/6	padj-value for the steady-state transcript abundance change in secondary spermatocytes	Steady-state transcript abundance change in round spermatids; log2 of Henmt1em1/em1 / C57BL/6	padj-value for the steady-state transcript abundance change in round spermatids	Gene Description
15-qE1-8387	TTCCAACTTGCCATCCTGCCTCGGGGTCTGACTCCTTCTGGTCCCACAGCCCCGGGAGGTCATCTTTAGGCAGCTGTAGTAGACCTTGGTCTGAGCATTT	72.7241	0.260292	chr1:46137533-46137534	.	+	-1.90822	1.04791,0.279185	ENSMUSG00000041144	protein_coding	Dnah7b	207.429	184.688	196.437	0.526485	0.356469	0.164993	0.451168	0.845202	1.35432e-07	dynein, axonemal, heavy chain 7B
7-qD1-19431	TCTTTCTTCTTCTTTGTTGGCTGCCTACATGATGACCATATCCTTCCTTATTTGGAGACTATAAAACACTTAATCTCTTCACAGAAAAACTGTCCTTACG	161.032	0.129924	chr1:87433786-87433787	.	+	-1.06022	0.291087,0.139593	ENSMUSG00000048000	protein_coding	Gigyf2	159.879	248.258	236.401	0.297217	0.497447	0.334471	0.0233635	0.305835	0.0964609	GRB10 interacting GYF protein 2
14-qA3-2286	GAGTCTTGCTTTTCATGTGTGTCAGGGTATCCAGGACTGGCTGTGGTGGGAGTTCTGGGTTCTGATGATGGTGAGTGGTCTTGTTTTCTGTTAGTAAGAT	212.979	0.39762	chr11:105249608-105249609	.	+	-1.77643	6.695,1.9543	ENSMUSG00000020694	protein_coding	Tlk2	368.472	354.345	377.328	0.344714	0.483664	0.203121	0.245935	0.350189	0.0320869	tousled-like kinase 2 (Arabidopsis)
6-qF3-28913	TGCTTTGAGTTCCTGCGGGTAGCCTGAGGATAGGTCTTCCTTTCTTGTGACCAAGTCCTCGTATAAGAAGTACTCCTTGGTGGAGGACAGGTGACCAGAA	446.734	0.231936	chr11:120595040-120595041	.	-	-1.53271	2.15404,0.744494	ENSMUSG00000025134	protein_coding	Alyref	114.15	124.185	161.956	0.422224	0.365761	1.51651	2.23521e-19	2.07682	8.40601e-08	Aly/REF export factor
4-qB3-277	CTGTCTCTCTAGTTTCTAATCCACTGCCCTTCCTGGTTTCCTTTGATGGAGGCATAGGTAAACCTGGGCTGTATACCCAGTTGCTGAGTGCTCACTTAGG	232.718	0.479484	chr11:78219891-78219892	.	-	-3.32326	0.465739,0.0465309	ENSMUSG00000002052	protein_coding	Supt6	78.5688	89.0073	99.648	0.0758958	0.896111	0.389355	0.0203556	0.479015	0.00521856	suppressor of Ty 6
6-qF3-28913	TGTTTTGTTTTGTTTTTGCAGAGAAATGGGTTCTTGCTTCAATGCACCTGAACCACTGAGTTTGGAGTTCTTTACCAAAGACCATCTATCCACAACAGCC	105.97	0.197435	chr16:84862486-84862487	.	+	-1.06022	0.291087,0.139593	ENSMUSG00000008976	protein_coding	Gabpa	46.7097	42.7761	39.4824	0.357869	0.53515	0.208918	0.416943	0.552044	0.0817409	GA repeat binding protein, alpha
18-qE1-36451	TGTCTTTTCTCTCAGGATAGGTATAAGCAAAAAATACGTGATCGGCCCACGTCCAAAGAAAGACGCTTTTGGCAGCAGGCATTTCCCTCCCCCCTGCTGC	122.592	0.414471	chr17:56601260-56601261	.	+	-1.54565	0.407522,0.139593	ENSMUSG00000071054	protein_coding	Safb	207.557	246.142	294.767	0.0366791	0.964151	0.487232	0.0287867	0.643042	0.00178336	scaffold attachment factor B
6-qF3-28913	TGTTTTGTTTTGTTTTTGCAGAGAAATGGGTTCTTGCTTCAATGCACCTGAACCACTGAGTTTGGAGTTCTTTACCAAAGACCATCTATCCACAACAGCC	105.97	0.197435	chr19:59943020-59943021	(TTTTG)n	-	-1.06023	1.16435,0.558371	ENSMUSG00000040022	protein_coding	Rab11fip2	123.68	118.195	133.955	0.112983	0.843609	0.0606233	0.816587	0.559943	0.000941615	RAB11 family interacting protein 2 (class I)
12-qE-7089	TAGCTTTCTTCTCAGGATGAAAAACAGTAGATAGATGATAGATAGATAGATAGATAGATAGACAGACAGACAGACAGACAGACAGATAGATAGATAGACA	86.2299	0.56614	chr2:26912101-26912102	.	+	-inf	0.349304,0	ENSMUSG00000062647	protein_coding	Rpl7a	479.751	403.653	465.309	0.145553	0.778853	0.765666	1.00816e-07	0.759656	3.11496e-05	ribosomal protein L7A
18-qE1-36451	TTTGATCTCTTCATAGTGGACAGATACCCTAACTGCTCTTTCTTCACTTGGCGAGCCAGTTGCTCCCTAATACTTTCCTCTGTTTTCTCTTCCTCTAAGT	495.563	0.57297	chr2:35129757-35129758	.	+	-2.64518	0.87326,0.139593	ENSMUSG00000057110	protein_coding	Cntrl	101.092	110.577	118.045	0.199888	0.676079	0.409289	0.0226681	0.754442	1.65156e-06	centriolin
9-qC-31469	TTGTTGTTGTTGTTCCTGGTTGAAATACTGGAGGTGAAGTTCTAATATCCCCCAAGCTTCCACTGTCTGGCCTCATGGAAAAAATAGCAACCAGAAAAAT	104.931	0.294337	chr3:135887362-135887363	(CAA)n	+	-3.32326	0.931478,0.0930618	ENSMUSG00000053897	protein_coding	Slc39a8	52.2354	40.0017	33.432	0.569235	0.362611	0.324485	0.0345749	0.662866	0.000260411	solute carrier family 39 (metal ion transporter), member 8
9-qC-31469	TTGTTGTTGTTGTTCCTGGTTGAAATACTGGAGGTGAAGTTCTAATATCCCCCAAGCTTCCACTGTCTGGCCTCATGGAAAAAATAGCAACCAGAAAAAT	104.931	0.294337	chr3:135887365-135887366	(CAA)n	+	-1.43874	0.756826,0.279185	ENSMUSG00000053897	protein_coding	Slc39a8	52.2354	40.0017	33.432	0.569235	0.362611	0.324485	0.0345749	0.662866	0.000260411	solute carrier family 39 (metal ion transporter), member 8
17-qA3.3-27363	TTCTGTCTGGTGTTATTTCGCCGATTTTGTTTTTACTCAAATCTGTGGTAGTTACTCACTGCAAACTGCACCAAGCTAAGCTTGGTGTCCGACCCACGGC	48.829	0.448879	chr5:128741010-128741011	.	+	-2.90822	0.698608,0.0930618	ENSMUSG00000029423	protein_coding	Piwil1	772.404	740.685	945.243	0.178323	0.765304	0.703223	3.78595e-08	1.01023	1.11863e-08	piwi-like RNA-mediated gene silencing 1
7-qD1-9417	ACTGATGAACATGGGAGTCAGCAATCAAAGATGTGTTATTCCTCCTTATTCTATTTCCATGCATATTCATGCTACATTTTCTCAGTGTGCAAAAAGGATA	330.375	0.355843	chr5:90238955-90238956	.	-	-2.90822	0.349304,0.0465309	ENSMUSG00000055204	protein_coding	Ankrd17	68.742	71.5611	75.2154	0.482502	0.277532	0.93733	9.16274e-13	1.59148	3.60363e-22	ankyrin repeat domain 17
6-qF3-28913	TGTTTTGTTTTGTTTTTGCAGAGAAATGGGTTCTTGCTTCAATGCACCTGAACCACTGAGTTTGGAGTTCTTTACCAAAGACCATCTATCCACAACAGCC	105.97	0.197435	chr6:84619035-84619036	(TTTTG)n	-	-inf	0.349304,0	ENSMUSG00000033769	protein_coding	Exoc6b	32.7087	30.9762	36.0957	0.205729	0.689371	0.159342	0.45183	0.878773	0.000769026	exocyst complex component 6B
6-qF3-28913	TGTTTTGTTTTGTTTTTGCAGAGAAATGGGTTCTTGCTTCAATGCACCTGAACCACTGAGTTTGGAGTTCTTTACCAAAGACCATCTATCCACAACAGCC	105.97	0.197435	chr6:84619040-84619041	(TTTTG)n	-	-1.32326	0.582174,0.232654	ENSMUSG00000033769	protein_coding	Exoc6b	32.7087	30.9762	36.0957	0.205729	0.689371	0.159342	0.45183	0.878773	0.000769026	exocyst complex component 6B
9-qC-31469	TGTTGTTTCTTTAGACTATGACCTGTGGCACCCACTGCAGGTCTCTGAGCTGCTCTCATGGGATGTGCTAATGGCCTGGGCCTATGGTTTTCCCTTCATT	657.634	0.536295	chr8:41287845-41287846	.	+	-3.32326	0.465739,0.0465309	ENSMUSG00000031592	protein_coding	Pcm1	276.889	317.649	320.808	0.493894	0.363883	0.0484487	0.876407	0.476645	0.0287398	pericentriolar material 1
10-qB5.1-5404	TGAAGATGTTTCTTATCCTGGGTTTCGGCACCACTTTGTGGGACGCCCTACTCGCCAGCAAATAAGATGCCACAACTGGATCCTTCTGCAACACGTTTAT	62.335	0.383587	chr9:118534634-118534635	.	+	-1.49318	0.523956,0.186124	ENSMUSG00000038708	protein_coding	Golga4	534.984	525.423	493.857	0.214216	0.631563	0.370816	0.00854694	0.445181	0.00206004	golgi autoantigen, golgin subfamily a, 4
5-qG3-23659	TAGCTTTGAGTTTCTTAAACAGTAGGCCAAACCTCCTGGTTTCCCCTGTCTTCTTCTCATCAGTTCTGTGAATTGCCAGAGCAGCCAAGGACCTGAGGAG	93.5028	0.372933	chr9:64176189-64176190	.	+	-1.06022	0.291087,0.139593	ENSMUSG00000032399	protein_coding	Rpl4	604.782	637.947	749.967	0.090347	0.875344	0.70288	1.92495e-10	1.07888	3.61723e-13	ribosomal protein L4
