## Supplementary material for "Terminal Modification, Sequence, and Length Determine Small RNA Stability in Animals": Table S4

### Sheet: Table S4
Table S4. Number of Cells and Amount of Spike-In Mix Used to Prepare Small RNA Sequencing Libraries, Related to Figure 1.
Species	Genotype	Biological replicate	Library type	Cell type or organ	Oxidation	Number of cells or ng total RNA	Total amount of synthetic spike-in oligonucleotides, attomole	3′ terminus of spike-in oligonucleotides	Adapter structure
Mus musculus	C57BL/6	Replicate 1	Total small RNA	Spermatogonia	no	45500 cells	400	2′-O-methyl, 3′ hydroxy	UMI-containing adapters
Mus musculus	C57BL/6	Replicate 2	Total small RNA	Spermatogonia	no	79600 cells	400	2′-O-methyl, 3′ hydroxy	UMI-containing adapters
Mus musculus	C57BL/6	Replicate 3	Total small RNA	Spermatogonia	no	66400 cells	400	2′-O-methyl, 3′ hydroxy	UMI-containing adapters
Mus musculus	C57BL/6	Replicate 1	Total small RNA	Primary spermatocytes	no	47200 cells	3000	2′-O-methyl, 3′ hydroxy	UMI-containing adapters
Mus musculus	C57BL/6	Replicate 2	Total small RNA	Primary spermatocytes	no	38900 cells	3000	2′-O-methyl, 3′ hydroxy	UMI-containing adapters
Mus musculus	C57BL/6	Replicate 3	Total small RNA	Primary spermatocytes	no	68900 cells	4000	2′-O-methyl, 3′ hydroxy	UMI-containing adapters
Mus musculus	C57BL/6	Replicate 1	Total small RNA	Secondary spermatocytes	no	67400 cells	4000	2′-O-methyl, 3′ hydroxy	UMI-containing adapters
Mus musculus	C57BL/6	Replicate 2	Total small RNA	Secondary spermatocytes	no	76100 cells	4000	2′-O-methyl, 3′ hydroxy	UMI-containing adapters
Mus musculus	C57BL/6	Replicate 3	Total small RNA	Secondary spermatocytes	no	67000 cells	4000	2′-O-methyl, 3′ hydroxy	UMI-containing adapters
Mus musculus	C57BL/6	Replicate 1	Total small RNA	Round spermatids	no	142400 cells	4000	2′-O-methyl, 3′ hydroxy	UMI-containing adapters
Mus musculus	C57BL/6	Replicate 2	Total small RNA	Round spermatids	no	117000 cells	4000	2′-O-methyl, 3′ hydroxy	UMI-containing adapters
Mus musculus	C57BL/6	Replicate 3	Total small RNA	Round spermatids	no	63400 cells	4000	2′-O-methyl, 3′ hydroxy	UMI-containing adapters
Mus musculus	Henmt1em1Pdz/em1Pdz	Replicate 1	Total small RNA	Spermatogonia	no	48900 cells	400	2′, 3′ hydroxy	UMI-containing adapters
Mus musculus	Henmt1em1Pdz/em1Pdz	Replicate 2	Total small RNA	Spermatogonia	no	62500 cells	400	2′, 3′ hydroxy	UMI-containing adapters
Mus musculus	Henmt1em1Pdz/em1Pdz	Replicate 3	Total small RNA	Spermatogonia	no	75000 cells	400	2′, 3′ hydroxy	UMI-containing adapters
Mus musculus	Henmt1em1Pdz/em1Pdz	Replicate 4	Total small RNA	Spermatogonia	no	67000 cells	400	2′, 3′ hydroxy	UMI-containing adapters
Mus musculus	Henmt1em1Pdz/em1Pdz	Replicate 1	Total small RNA	Primary spermatocytes	no	64000 cells	4000	2′, 3′ hydroxy	UMI-containing adapters
Mus musculus	Henmt1em1Pdz/em1Pdz	Replicate 2	Total small RNA	Primary spermatocytes	no	63900 cells	4000	2′, 3′ hydroxy	UMI-containing adapters
Mus musculus	Henmt1em1Pdz/em1Pdz	Replicate 3	Total small RNA	Primary spermatocytes	no	70700 cells	4000	2′, 3′ hydroxy	UMI-containing adapters
Mus musculus	Henmt1em1Pdz/em1Pdz	Replicate 4	Total small RNA	Primary spermatocytes	yes	33500 cells	185	2′-O-methyl, 3′ hydroxy	UMI-containing adapters
Mus musculus	Henmt1em1Pdz/em1Pdz	Replicate 4	Total small RNA	Primary spermatocytes	no	33500 cells	185	2′-O-methyl, 3′ hydroxy	UMI-containing adapters
Mus musculus	Henmt1em1Pdz/em1Pdz	Replicate 1	Total small RNA	Secondary spermatocytes	no	50000 cells	4000	2′, 3′ hydroxy	UMI-containing adapters
Mus musculus	Henmt1em1Pdz/em1Pdz	Replicate 2	Total small RNA	Secondary spermatocytes	no	51500 cells	4000	2′, 3′ hydroxy	UMI-containing adapters
Mus musculus	Henmt1em1Pdz/em1Pdz	Replicate 3	Total small RNA	Secondary spermatocytes	no	67200 cells	4000	2′, 3′ hydroxy	UMI-containing adapters
Mus musculus	Henmt1em1Pdz/em1Pdz	Replicate 1	Total small RNA	Round spermatids	no	59200 cells	4000	2′, 3′ hydroxy	UMI-containing adapters
Mus musculus	Henmt1em1Pdz/em1Pdz	Replicate 2	Total small RNA	Round spermatids	no	66700 cells	4000	2′, 3′ hydroxy	UMI-containing adapters
Mus musculus	Henmt1em1Pdz/em1Pdz	Replicate 3	Total small RNA	Round spermatids	no	67600 cells	4000	2′, 3′ hydroxy	UMI-containing adapters
Mus musculus	Pnldc1em1Pdz/em1Pdz	Replicate 1	Total small RNA	Spermatogonia	no	56500 cells	400	2′-O-methyl, 3′ hydroxy	UMI-containing adapters
Mus musculus	Pnldc1em1Pdz/em1Pdz	Replicate 2	Total small RNA	Spermatogonia	no	48600 cells	400	2′-O-methyl, 3′ hydroxy	UMI-containing adapters
Mus musculus	Pnldc1em1Pdz/em1Pdz	Replicate 1	Total small RNA	Primary spermatocytes	no	68230 cells	4000	2′-O-methyl, 3′ hydroxy	UMI-containing adapters
Mus musculus	Pnldc1em1Pdz/em1Pdz	Replicate 2	Total small RNA	Primary spermatocytes	no	58000 cells	4000	2′-O-methyl, 3′ hydroxy	UMI-containing adapters
Mus musculus	Pnldc1em1Pdz/em1Pdz	Replicate 3	Total small RNA	Primary spermatocytes	no	70700 cells	4000	2′-O-methyl, 3′ hydroxy	UMI-containing adapters
Mus musculus	Pnldc1em1Pdz/em1Pdz	Replicate 1	Total small RNA	Secondary spermatocytes	no	78400 cells	4000	2′-O-methyl, 3′ hydroxy	UMI-containing adapters
Mus musculus	Pnldc1em1Pdz/em1Pdz	Replicate 2	Total small RNA	Secondary spermatocytes	no	70500 cells	4000	2′-O-methyl, 3′ hydroxy	UMI-containing adapters
Mus musculus	Pnldc1em1Pdz/em1Pdz	Replicate 1	Total small RNA	Round spermatids	no	71600 cells	4000	2′-O-methyl, 3′ hydroxy	UMI-containing adapters
Mus musculus	Pnldc1em1Pdz/em1Pdz	Replicate 2	Total small RNA	Round spermatids	no	72800 cells	4000	2′-O-methyl, 3′ hydroxy	UMI-containing adapters
Mus musculus	Henmt1em1Pdz/em1Pdz; Pnldc1em1Pdz/em1Pdz	Replicate 1	Total small RNA	Spermatogonia	no	63200 cells	120	2′-O-methyl, 3′ hydroxy	UMI-containing adapters
Mus musculus	Henmt1em1Pdz/em1Pdz; Pnldc1em1Pdz/em1Pdz	Replicate 2	Total small RNA	Spermatogonia	no	32900 cells	370	2′-O-methyl, 3′ hydroxy	UMI-containing adapters
Mus musculus	Henmt1em1Pdz/em1Pdz; Pnldc1em1Pdz/em1Pdz	Replicate 3	Total small RNA	Spermatogonia	no	55100 cells	400	2′-O-methyl, 3′ hydroxy	UMI-containing adapters
Mus musculus	Henmt1em1Pdz/em1Pdz; Pnldc1em1Pdz/em1Pdz	Replicate 4	Total small RNA	Spermatogonia	no	86000 cells	200	2′, 3′ hydroxy	UMI-containing adapters
Mus musculus	Henmt1em1Pdz/em1Pdz	Replicate 1	MILI IP	Primary spermatocytes	no	220000 cells	na	NA	3′ adapter containing 3 random nucleotides at its 5′ end
Mus musculus	Henmt1em1Pdz/em1Pdz	Replicate 1	MIWI IP	Primary spermatocytes	no	220000 cells	na	NA	3′ adapter containing 3 random nucleotides at its 5′ end
Drosophila melanogaster	w1118; hen1f00810	Replicate 1	Total small RNA	Ovaries	no	3920 ng	1333.32	2′, 3′ hydroxy	UMI-containing adapters
Drosophila melanogaster	w1118; hen1f00810	Replicate 2	Total small RNA	Ovaries	no	3660 ng	1333.32	2′, 3′ hydroxy	UMI-containing adapters
Drosophila melanogaster	w1118; +	Replicate 1	Total small RNA	Ovaries	no	1770 ng	1333.32	2′-O-methyl, 3′ hydroxy	UMI-containing adapters
Drosophila melanogaster	w1118; +	Replicate 2	Total small RNA	Ovaries	no	2160 ng	1333.32	2′-O-methyl, 3′ hydroxy	UMI-containing adapters
Drosophila melanogaster	w1118; hen1f00810; GMR-GAL4 > UAS-GFP.dsRNA	Replicate 1	Total small RNA	Whole heads	yes	2630 ng	133.332	2′-O-methyl, 3′ hydroxy	UMI-containing adapters
Drosophila melanogaster	w1118; hen1f00810; GMR-GAL4 > UAS-GFP.dsRNA	Replicate 1	Total small RNA	Whole heads	no	2630 ng	133.332	2′-O-methyl, 3′ hydroxy	UMI-containing adapters
Drosophila melanogaster	w1118; hen1f00810; GMR-GAL4 > UAS-GFP.dsRNA	Replicate 2	Total small RNA	Whole heads	yes	3930 ng	1333.32	2′, 3′ hydroxy	UMI-containing adapters
Drosophila melanogaster	w1118; hen1f00810; GMR-GAL4 > UAS-GFP.dsRNA	Replicate 2	Total small RNA	Whole heads	no	3930 ng	1333.32	2′, 3′ hydroxy	UMI-containing adapters
Drosophila melanogaster	w1118; +; GMR-GAL4 > UAS-GFP.dsRNA	Replicate 1	Total small RNA	Whole heads	yes	1360 ng	133.332	2′-O-methyl, 3′ hydroxy	UMI-containing adapters
Drosophila melanogaster	w1118; +; GMR-GAL4 > UAS-GFP.dsRNA	Replicate 1	Total small RNA	Whole heads	no	1360 ng	133.332	2′-O-methyl, 3′ hydroxy	UMI-containing adapters
Drosophila melanogaster	w1118; +; GMR-GAL4 > UAS-GFP.dsRNA	Replicate 2	Total small RNA	Whole heads	yes	2580 ng	1333.32	2′-O-methyl, 3′ hydroxy	UMI-containing adapters
Drosophila melanogaster	w1118; +; GMR-GAL4 > UAS-GFP.dsRNA	Replicate 2	Total small RNA	Whole heads	no	2580 ng	1333.32	2′-O-methyl, 3′ hydroxy	UMI-containing adapters
NA, not applicable
