## Supplementary material for "Terminal Modification, Sequence, and Length Determine Small RNA Stability in Animals": Table S5

### Sheet: S5A RNA-seq
Table S5A. Number of Cells and Amount of ERCC Spike-In Mix 1 Used to Prepare RNA Sequencing Libraries, Related to Figure 1.
Species	Genotype	Cell type	Biological replicate	Number of cells	Total amount of ERCC Spike-in Mix 1, attomole
Mus musculus	C57BL/6	Spermatogonia	Replicate 1	76000	1035.15
Mus musculus	C57BL/6	Spermatogonia	Replicate 2	62600	1035.15
Mus musculus	C57BL/6	Spermatogonia	Replicate 3	79600	1035.15
Mus musculus	C57BL/6	Primary spermatocytes	Replicate 1	41800	1035.15
Mus musculus	C57BL/6	Primary spermatocytes	Replicate 2	70800	1035.15
Mus musculus	C57BL/6	Primary spermatocytes	Replicate 3	64800	1035.15
Mus musculus	Henmt1em1Pdz/em1Pdz	Spermatogonia	Replicate 1	52800	1035.15
Mus musculus	Henmt1em1Pdz/em1Pdz	Spermatogonia	Replicate 2	75000	1035.15
Mus musculus	Henmt1em1Pdz/em1Pdz	Spermatogonia	Replicate 3	55500	1035.15
Mus musculus	Henmt1em1Pdz/em1Pdz	Primary spermatocytes	Replicate 1	42410	1035.15
Mus musculus	Henmt1em1Pdz/em1Pdz	Primary spermatocytes	Replicate 2	57700	1035.15
Mus musculus	Henmt1em1Pdz/em1Pdz	Primary spermatocytes	Replicate 3	55610	1035.15
Mus musculus	Henmt1em1Pdz/em1Pdz	Secondary spermatocytes	Replicate 1	42250	1035.15
Mus musculus	Henmt1em1Pdz/em1Pdz	Secondary spermatocytes	Replicate 2	64350	1035.15
Mus musculus	Henmt1em1Pdz/em1Pdz	Secondary spermatocytes	Replicate 3	56720	1035.15
Mus musculus	Henmt1em1Pdz/em1Pdz	Round spermatids	Replicate 1	69600	1035.15
Mus musculus	Henmt1em1Pdz/em1Pdz	Round spermatids	Replicate 2	53600	1035.15
Mus musculus	Henmt1em1Pdz/em1Pdz	Round spermatids	Replicate 3	58000	1035.15
Mus musculus	Pnldc1em1Pdz/em1Pdz	Spermatogonia	Replicate 1	79100	1035.15
Mus musculus	Pnldc1em1Pdz/em1Pdz	Spermatogonia	Replicate 2	68100	1035.15
Mus musculus	Pnldc1em1Pdz/em1Pdz	Primary spermatocytes	Replicate 1	68200	1035.15
Mus musculus	Pnldc1em1Pdz/em1Pdz	Primary spermatocytes	Replicate 2	58000	1035.15
Mus musculus	Pnldc1em1Pdz/em1Pdz	Primary spermatocytes	Replicate 3	59000	1035.15
Mus musculus	Pnldc1em1Pdz/em1Pdz	Secondary spermatocytes	Replicate 1	91400	1035.15
Mus musculus	Pnldc1em1Pdz/em1Pdz	Secondary spermatocytes	Replicate 2	105700	1035.15
Mus musculus	Pnldc1em1Pdz/em1Pdz	Round spermatids	Replicate 1	107500	1035.15
Mus musculus	Pnldc1em1Pdz/em1Pdz	Round spermatids	Replicate 2	97100	1035.15
Mus musculus	Henmt1em1Pdz/em1Pdz; Pnldc1em1Pdz/em1Pdz	Spermatogonia	Replicate 1	114700	1035.15
Mus musculus	Henmt1em1Pdz/em1Pdz; Pnldc1em1Pdz/em1Pdz	Spermatogonia	Replicate 2	70100	1035.15
Drosphila melanogaster	w1118	Total ovaries	Replicate 1	1,000 ng total RNA	1035.15

### Sheet: S5B 5' monophosphate RNA-seq
Table S5B. List of Libraries of 5′ Monophosphorylated Long RNAs, Related to Figure 1.
Species	Mouse genotype	Cell type	Biological replicate
Mus musculus	C57BL/5	Primary spermatocytes	Replicate 1
Mus musculus	C57BL/6	Primary spermatocytes	Replicate 2
Mus musculus	Pnldc1em1Pdz/em1Pdz	Primary spermatocytes	Replicate 1
Mus musculus	Pnldc1em1Pdz/em1Pdz	Primary spermatocytes	Replicate 2
Mus musculus	Henmt1em1Pdz/em1Pdz	Primary spermatocytes	Replicate 1
Mus musculus	Henmt1em1Pdz/em1Pdz	Primary spermatocytes	Replicate 2
